# Transcriptional profiling reveals potential involvement of microvillous TRPM5-expressing cells in viral infection of the olfactory epithelium

**DOI:** 10.1101/2020.05.14.096016

**Authors:** B. Dnate’ Baxter, Eric D. Larson, Laetitia Merle, Paul Feinstein, Arianna Gentile Polese, Andrew N. Bubak, Christy S. Niemeyer, James Hassell, Doug Shepherd, Vijay R. Ramakrishnan, Maria A. Nagel, Diego Restrepo

**Author notes:** Co-first authors (B. Dnate’ Baxter, Eric D. Larson, Laetitia Merle). Corresponding author: Diego Restrepo.

## Abstract

**Background:** Understanding viral infection of the olfactory epithelium is essential because the olfactory nerve is an important route of entry for viruses to the central nervous system. Specialized chemosensory epithelial cells that express the transient receptor potential cation channel subfamily M member 5 (TRPM5) are found throughout the airways and intestinal epithelium and are involved in responses to viral infection.

**Results:** Herein we performed deep transcriptional profiling of olfactory epithelial cells sorted by flow cytometry based on the expression of mCherry as a marker for olfactory sensory neurons and for eGFP in OMP-H2B::mCherry/TRPM5-eGFP transgenic mice (*Mus musculus*). We find profuse expression of transcripts involved in inflammation, immunity and viral infection in TRPM5-expressing microvillous cells.

**Conclusion:** Our study provides new insights into a potential role for TRPM5-expressing microvillous cells in viral infection of the olfactory epithelium. We find that, as found for solitary chemosensory cells (SCCs) and brush cells in the airway epithelium, and for tuft cells in the intestine, the transcriptome of TRPM5-expressing microvillous cells indicates that they are likely involved in the inflammatory response elicited by viral infection of the olfactory epithelium.
