## Supplementary material for "Transcriptional profiling reveals potential involvement of microvillous TRPM5-expressing cells in viral infection of the olfactory epithelium": Figure 2 - figure supplement 3

### Sheet: samples
Library_Name	Sex	Group	Raw_reads	Filtered_reads	Mapping_rate	nCellsFlow
01_S1	male	OSN_GFP-	43685976	42865800	0.928883	1100000
02_S2	male	OSN_GFP-	32665416	32047059	0.941971	1100000
03_S3	male	OSN_GFP-	35899285	35123195	0.938028	1700000
04_S4	male	OSN_GFP-	34227326	33576049	0.943227	923700
05_S5	male	OSN_GFP-	36516651	35478572	0.938193	808900
06_S6	male	OSN_GFP-	34706217	33468304	0.941989	955100
07_S7	male	OSN_GFP-	35090937	34317336	0.938741	1230000
08_S8	male	OSN_GFP-	37471619	36751226	0.870119	1100000
09_S9	male	OSN_GFP-	35237898	34348103	0.938682	801700
10_S10	male	OSN_GFP-	34706381	33872440	0.931599	826000
11_S11	male	OSN_GFP-	33018426	32454475	0.942616	1100000
12_S12	male	OSN_GFP-	31570124	31159850	0.937831	1900000
13_S13	male	OSN_GFP-	29973179	29614379	0.939853	1130000
14_S14	male	OSN_GFP-	41869238	40851110	0.938862	1630000
15_S15	male	OSN_GFP-	34506168	33698142	0.941139	1400000
16_S16	male	OSN_GFP-	34383720	33589396	0.937222	745000
33_S17	male	MVC_eGFP+	36597638	31398557	0.889074	29340
35_S18	male	MVC_eGFP+	27878201	26846001	0.74075	25900
38_S19	male	MVC_eGFP+	32692134	31281146	0.917532	28550
39_S20	male	MVC_eGFP+	37482373	35730213	0.916387	28550
40_S21	male	OSN_GFP+	37001504	34325378	0.920087	16200
43_S22	male	OSN_GFP+	37946654	29904745	0.776879	4300
44_S23	male	OSN_GFP+	32402450	30347451	0.881112	7600
45_S24	male	OSN_GFP+	31572516	30160757	0.917604	7200
46_S25	male	OSN_GFP+	31353649	29716172	0.921761	7200
1_S22	female	OSN_GFP+	33989612	33317698	0.914314	620000
2_S23	female	OSN_GFP+	38013380	37277461	0.921078	1600000
3_S24	female	OSN_GFP+	39262578	38681449	0.902596	1300000
4_S25	female	OSN_GFP+	37479874	37030482	0.921297	2300000
5_S26	female	OSN_GFP+	32533324	32014947	0.915006	2249000
11_S32	female	MVC_eGFP+	37070984	36006410	0.690822	10980
12_S33	female	MVC_eGFP+	28084874	19925272	0.725892	20270
13_S34	female	MVC_eGFP+	41124397	39472767	0.680966	29980
14_S35	female	OSN_GFP+	35000906	32957914	0.864317	2770
15_S36	female	OSN_GFP+	53702186	51831607	0.895306	4293
16_S37	female	OSN_GFP+	33943446	32861137	0.758202	7400
